# Engineering a virus-like particle to display peptide insertions using an apparent fitness landscape

**DOI:** 10.1101/2020.06.23.168070

**Authors:** Stephanie A. Robinson, Emily C. Hartman, Bon C. Ikwuagwu, Matthew B. Francis, Danielle Tullman-Ercek

**Affiliations:** Department of Chemistry, University of California, Berkeley, California 94720-1460; Department of Chemical and Biological Engineering, Northwestern University, 2145 Sheridan Road, Technological Institute E136, Evanston, Illinois 60208-3120; Materials Sciences Division, Lawrence Berkeley National Laboratories, Berkeley, California 94720-1460

**Keywords:** self-assembling proteins, peptide insertions, apparent fitness landscape, epitope display, virus-like particle, MS2

## Abstract

Peptide insertions in the primary sequence of proteins expand functionality by introducing new binding sequences, chemical handles, or membrane disrupting motifs. With these properties, proteins can be engineered as scaffolds for vaccines or targeted drug delivery vehicles. Virus-like particles (VLPs) are promising platforms for these applications since they are genetically simple, mimic viral structure for cell uptake, and can deliver multiple copies of a therapeutic agent to a given cell. Peptide insertions in the coat protein of VLPs can increase VLP uptake in cells by increasing cell binding, but it is difficult to predict how an insertion affects monomer folding and higher order assembly. To this end, we have engineered the MS2 VLP using a high-throughput technique, called Systematic Mutagenesis and Assembled Particle Selection (SyMAPS). In this work, we applied SyMAPS to investigate a highly mutable loop in the MS2 coat protein to display 9,261 non-native tripeptide insertions. This library generates a discrete map of three amino acid insertions permitted at this location, validates the FG loop as a valuable position for peptide insertion, and illuminates how properties such as charge, flexibility, and hydrogen bonding can interact to preserve or disrupt capsid assembly. Taken together, the results highlight the potential to engineer VLPs in systematic manner, paving the way to exploring the applications of peptide insertions in biomedically relevant settings.
