## Supplementary material for "Engineering a virus-like particle to display peptide insertions using an apparent fitness landscape": Sequencing text files, python code, and primer descriptions: Primers and Barcodes Supplemental File.xlsx

### Sheet: Primers List
Primers for Library Generation
Forward Primer	aGGTCTCaCTCTgcgcagaatcgcaaatacaccatcaaagtcgaggtgcctaaagtg
Reverse Primer	aGGTCTCaCTACaggaagctctacaccaccaacMNNMNNMNNagtctgggttgccactttaggcacctcgactttg
Index Primers for Barcoding
Index 1 N708	CAAGCAGAAGACGGCATACGAGATcctctctgGTCTCGTGGGCTCGG
Index 2 S507	AATGATACGGCGACCACCGAGATCTACACaaggagtaTCGTCGGCAGCGTC
Index 2 S508	AATGATACGGCGACCACCGAGATCTACACctaagcctTCGTCGGCAGCGTC
Primers for Cloning Individual FG Loop Insertions									Description
pr 001	aGGTCTCaCTCTgcgcagaatcgcaaatacaccatcaaagtcgaggtgcctaaagtg								Forward Primer (paired with following reverse primers for individual insertions)
pr 002	aGGTCTCaCTACaggaagctctacaccaccaacCTGTTTTGCagtctgggttgccactttaggcacctcgactttg								71-AKQ-72	Reverse primer to pr 001
pr 003	aGGTCTCaCTACaggaagctctacaccaccaacATCATGGCAagtctgggttgccactttaggcacctcgactttg								71-CHD-72	Reverse primer to pr 001
pr 004	aGGTCTCaCTACaggaagctctacaccaccaacCTGGTTACAagtctgggttgccactttaggcacctcgactttg								71-CNQ-72	Reverse primer to pr 001
pr 005	aGGTCTCaCTACaggaagctctacaccaccaacCTTCGTACAagtctgggttgccactttaggcacctcgactttg								71-CTK-72	Reverse primer to pr 001
pr 006	aGGTCTCaCTACaggaagctctacaccaccaacTTTTGCGTCagtctgggttgccactttaggcacctcgactttg								71-DAK-72	Reverse primer to pr 001
pr 007	aGGTCTCaCTACaggaagctctacaccaccaacACAGCGTTCagtctgggttgccactttaggcacctcgactttg								71-ERC-72	Reverse primer to pr 001
pr 008	aGGTCTCaCTACaggaagctctacaccaccaacCATCACCTCagtctgggttgccactttaggcacctcgactttg								71-EVM-72	Reverse primer to pr 001
pr 009	aGGTCTCaCTACaggaagctctacaccaccaacATTGGTGAAagtctgggttgccactttaggcacctcgactttg								71-FTN-72	Reverse primer to pr 001
pr 010	aGGTCTCaCTACaggaagctctacaccaccaacATAGTAAAAagtctgggttgccactttaggcacctcgactttg								71-FYY-72	Reverse primer to pr 001
pr 011	aGGTCTCaCTACaggaagctctacaccaccaacGCCACCGCCagtctgggttgccactttaggcacctcgactttg								71-GGG-72	Reverse primer to pr 001
pr 012	aGGTCTCaCTACaggaagctctacaccaccaacATTGTTACCagtctgggttgccactttaggcacctcgactttg								71-GNN-72	Reverse primer to pr 001
pr 013	aGGTCTCaCTACaggaagctctacaccaccaacTTCGTCGTGagtctgggttgccactttaggcacctcgactttg								71-HDE-72	Reverse primer to pr 001
pr 014	aGGTCTCaCTACaggaagctctacaccaccaacCACCATGATagtctgggttgccactttaggcacctcgactttg								71-IMV-72	Reverse primer to pr 001
pr 015	aGGTCTCaCTACaggaagctctacaccaccaacGCGTTCTTTagtctgggttgccactttaggcacctcgactttg								71-KER-72	Reverse primer to pr 001
pr 016	aGGTCTCaCTACaggaagctctacaccaccaacAATGATCAGagtctgggttgccactttaggcacctcgactttg								71-LII-72	Reverse primer to pr 001
pr 017	aGGTCTCaCTACaggaagctctacaccaccaacAGGACGCATagtctgggttgccactttaggcacctcgactttg								71-MRP-72	Reverse primer to pr 001
pr 018	aGGTCTCaCTACaggaagctctacaccaccaacACCGCCATTagtctgggttgccactttaggcacctcgactttg								71-NGG-72	Reverse primer to pr 001
pr 019	aGGTCTCaCTACaggaagctctacaccaccaacGGTCGTCGGagtctgggttgccactttaggcacctcgactttg								71-PTT-72	Reverse primer to pr 001
pr 020	aGGTCTCaCTACaggaagctctacaccaccaacCTGACACTGagtctgggttgccactttaggcacctcgactttg								71-QCQ-72	Reverse primer to pr 001
pr 021	aGGTCTCaCTACaggaagctctacaccaccaacGCTCGGCTGagtctgggttgccactttaggcacctcgactttg								71-QPS-72	Reverse primer to pr 001
pr 022	aGGTCTCaCTACaggaagctctacaccaccaacATCGCCACGagtctgggttgccactttaggcacctcgactttg								71-RGD-72	Reverse primer to pr 001
pr 023	aGGTCTCaCTACaggaagctctacaccaccaacCAGCAGGCGagtctgggttgccactttaggcacctcgactttg								71-RLL-72	Reverse primer to pr 001
pr 024	aGGTCTCaCTACaggaagctctacaccaccaacATGCTGAGAagtctgggttgccactttaggcacctcgactttg								71-SQH-72	Reverse primer to pr 001
pr 025	aGGTCTCaCTACaggaagctctacaccaccaacATCATAAGAagtctgggttgccactttaggcacctcgactttg								71-SYD-72	Reverse primer to pr 001
pr 026	aGGTCTCaCTACaggaagctctacaccaccaacGGCGCTGGTagtctgggttgccactttaggcacctcgactttg								71-TSA-72	Reverse primer to pr 001
pr 027	aGGTCTCaCTACaggaagctctacaccaccaacGCAACACACagtctgggttgccactttaggcacctcgactttg								71-VCC-72	Reverse primer to pr 001
pr 028	aGGTCTCaCTACaggaagctctacaccaccaacGGTTTTCCAagtctgggttgccactttaggcacctcgactttg								71-WKT-72	Reverse primer to pr 001
pr 029	aGGTCTCaCTACaggaagctctacaccaccaacCCACCACCAagtctgggttgccactttaggcacctcgactttg								71-WWW-72	Reverse primer to pr 001
pr 030	aGGTCTCaCTACaggaagctctacaccaccaacGAAAAAGTAagtctgggttgccactttaggcacctcgactttg								71-YFF-72	Reverse primer to pr 001
										Reverse primer to pr 001

### Sheet: Barcodes and Sequencing Files
i5 barcode (forward)		i7 barcode (reverse)		Sample	Sample Name	Sequence File
S503	TATCCTCT	N708	CAGAGAGG	FG insertion rep1 plasmid	eHTS065	eHTS065S24_s1_pe
S504	AGAGTAGA	N701	TAAGGCGA	FG insertion rep2 plasmid	eHTS066	eHTS066S25_s1_pe
S504	AGAGTAGA	N702	CGTACTAG	FG insertion rep3 plasmid	eHTS067	eHTS067S26_s1_pe
S504	AGAGTAGA	N703	AGGCAGAA	FG insertion rep1 VLP	eHTS068	eHTS068S27_s1_pe
S504	AGAGTAGA	N704	TCCTGAGC	FG insertion rep2 VLP	eHTS069	eHTS069S28_s1_pe
S504	AGAGTAGA	N705	GGACTCCT	FG insertion rep3 VLP	eHTS070	eHTS070S29_s1_pe
S504	AGAGTAGA	N706	TAGGCATG	FG insertion rep1 VLP Early Eluting Fractions (12-13)	eHTS071	eHTS071S30_s1_pe
S504	AGAGTAGA	N707	CTCTCTAC	FG insertion rep2 VLPEarly Eluting Fractions (12-13)	eHTS072	eHTS072S31_s1_pe
S504	AGAGTAGA	N708	CAGAGAGG	FG insertion rep3 VLP Early Eluting Fractions (12-13)	eHTS073	eHTS073S32_s1_pe
S505	GTAAGGAG	N701	TAAGGCGA	FG insertion rep1 VLP Late Eluting Fractions (21-22)	eHTS074	eHTS074S33_s1_pe
S505	GTAAGGAG	N702	CGTACTAG	FG insertion rep2 VLP Late Eluting Fractions (21-22)	eHTS075	eHTS075S34_s1_pe
S505	GTAAGGAG	N703	AGGCAGAA	FG insertion rep3 VLP Late Eluting Fractions (21-22)	eHTS076	eHTS076S35_s1_pe
